# Robust identification of extrachromosomal DNA and genetic variants using multiple genetic abnormality sequencing (MGA-Seq)

**DOI:** 10.1101/2022.11.18.517160

**Authors:** Da Lin, Yanyan Zou, Jinyue Wang, Qin Xiao, Fei Lin, Ningyuan Zhang, Zhaowei Teng, Shiyi Li, Yongchang Wei, Fuling Zhou, Rong Yin, Siheng Zhang, Chengchao Wu, Jing Zhang, Sheng Hu, Shuang Dong, Xiaoyu Li, Shengwei Ye, Haixiang Sun, Gang Cao

**Author notes:** These authors contributed equally: Da Lin, Yanyan Zou. Correspondence: Da Lin, Ph.D, Haixiang Sun, Ph.D, Professor, Gang Cao, Ph.D, Professor.

## Abstract

Genomic abnormalities, including structural variation (SV), copy number variation (CNV), single-nucleotide polymorphism (SNP), homogenously staining regions (HSR) and extrachromosomal DNA (ecDNA), are strongly associated with cancer, rare diseases and infertility. A robust technology to simultaneously detect these genomic abnormalities is highly desired for clinical diagnosis and basic research. In this study, we developed a simple and cost-effective method – multiple genetic abnormality sequencing (MGA-Seq) – to simultaneously detect SNPs, CNVs, SVs, ecDNA and HSRs in a single tube. This method has been successfully applied in both cancer cell lines and clinical tumour samples and revealed that focal amplification in tumour tissue is substantially heterogeneous. Notably, we delineated the architecture of focal amplification and the ecDNA network by MGA-Seq, which facilitated the exploration of the regulation of gene expression in ecDNA. This method could be extensively applied for diagnosis and may greatly facilitate the investigation of the genomic mechanism for genetic diseases.
