## Supplemental Table 1 for "Robust identification of extrachromosomal DNA and genetic variants using multiple genetic abnormality sequencing (MGA-Seq)"

### Sheet: Sheet1
Table S1. The split reads located at the boundaries of focally amplified regions in K562 cells
E100031767L1C013R00504075648	81	chr9	133607147	60	59S91M	chr22	23632511	0	TGGGGAAACAGGGAGGTTGTTCAGATGACCACGGGACACCTTTGACCCTGGCCGCTGTGGAGTGGGTTTTATCAGCTTCCATACCCAAACAGAAATACCCTTAAGGATTTTCTTCTCTGATTGCACTAAATCTATAGGTTTCTTTGATCC	GGEFGGDFGGGFGGGGFFGEEGGG;CGBGGEGGGFFGFFFFFDD;FGFGGFGGFF@GGG2GFFFBGFE>FGFGGEAGE@GGEFFFFGFGGGGG@FGFFDFFGGGFEGFFDFFDFFFFGGAFGGDFFGGGGGFGDGFFFGFFGFFGDGFGF	NM:i:0	MD:Z:91	MC:Z:145M5S	AS:i:91	XS:i:19	SA:Z:chr22,23632679,-,64M86S,60,0;
E100031767L1C023R01101649317	2195	chr9	133607147	60	110H40M	chr22	23632600	0	GAGTGGGTTTTATCAGCTTCCATACCCAAACAGAAATACC	GGGGGGGGGGGGGGGGGGFGGGGGGGGGGGGGGGGGGGGG	NM:i:0	MD:Z:40	MC:Z:143M7H	AS:i:40	XS:i:0	SA:Z:chr22,23632628,-,115M35S,60,2;
E100031767L1C023R04002399785	2131	chr9	133607147	60	110H40M	chr22	23632600	0	GAGTGGGTTTTATCAGCTTCCATACCCAAACAGAAATACC	GGGGGGGGGGGGGGGGGGGGGGGGGGGGGGGGGGGGGGGG	NM:i:0	MD:Z:40	MC:Z:143M7H	AS:i:40	XS:i:0	SA:Z:chr22,23632628,-,115M35S,60,1;
E100031767L1C028R00900026856	2131	chr9	133607147	60	109H41M	chr22	23632601	0	GAGTGGGTTTTATCAGCTTCCATACCCAAACAGAAATACCC	GGGGGGGGFGGGGGGGFGGFGGGGGFGGGFGGGGGGGGGGG	NM:i:0	MD:Z:41	MC:Z:140M10H	AS:i:41	XS:i:0	SA:Z:chr22,23632629,-,114M36S,60,1;
E100031767L1C033R02602027378	81	chr9	133607147	60	40S110M	chr22	23632602	0	TTCAGATGACCACGGGACACCTTTGACCCTGGCCGCTGTGGAGTGGGTTTTATCAGCTTCCATACCCAAACAGAAATACCCTTAAGGATTTTCTTCTCTGATTGCACTAAATCTATAGGTTTCTTTGATCCTAGAAATGAATAATAGAAT	3=FDFEF>BEG:8AGD@FFF@@FFEEBFEFFEEFFB>FFGFECFFEFFEFFDFFFDEE:FDFF6EEDEFFFFFFFEFFE5EGFFFFFCFFFFFEFFFEFFFFEFFFEFFFEFFFEFFFFFEFEFFG6EFCFFFFFFFFFFFGFFGFFFFF	NM:i:0	MD:Z:110	MC:Z:141M9S	AS:i:110	XS:i:19	SA:Z:chr22,23632698,-,45M105S,60,0;
E100031767L1C039R00201437785	145	chr9	133607147	60	43S107M	chr22	23632604	0	TTGTTCAGATGACCACGGGACACCTTTGACCCTGGCCGCTGTGGAGTGGGTTTTATCACCTTCCATACCCAAACAGAAATACCCTTAAGGATTTTCTTCTCTGATTGCACTAAATCTATAGGTTTCTTTGATCCTAGAAATGAATAATAG	FB;D0GD1FEFFDGDGGFG<G@CFFGF4DG2GGF8GFEFFGGGFGFFFFGFFDEFEGG)FFBGFGFCFFGGGGGGGGFGGEGGEGGFGGGFGFFGGFFGGFGFFGGFGFFGGGFGFGFGGGFGGFFFGGGGFFGGFGGGGGGGGGGFGGF	NM:i:1	MD:Z:15G91	MC:Z:139M11S	AS:i:102	XS:i:20	SA:Z:chr22,23632695,-,48M102S,60,0;
E100031767L1C004R01103178411	145	chr9	133607147	60	44S106M	chr22	23632605	0	GTTGTTCAGATGACCAGGGGACACCTTTGACCCTGGCCGCTGTGGAGTGGGTTTTATCAGCTTCCATACCCAAACAGAAATACCCTTAAGGATTTTCTTCTCTGATTGCACTAAATCTATAGGTTTCTTTGATCCTAGAAATGAATAATA	BG@G4-GG3BEG:GGE+FFFFGCFGG=GF:FCEGGGG1GGFGGGEGGGEFFEBFFF8GGBGGAGGGF9EDFGG@DGFGGCGGG1DFFFGGGFF@FGFGBEGFDGAGGGDFFDGGGFEFFFGBGGGGFGFGGEEGGFGGGGEGGGDGDGGG	NM:i:0	MD:Z:106	MC:Z:138M12S	AS:i:106	XS:i:19	SA:Z:chr22,23632694,-,49M101S,60,1;
E100031767L1C016R01203413472	145	chr9	133607147	60	71S79M	chr22	23632638	0	TCGGGCAGGGTGTGGGGAAACAGGGAGGTTGTTCAGATGACCACGGGACACCTTTGACCCTGGCCGCTGTGGAGTGGGTTTTATCAGCTTCCATACCCAAACAGAAATACCCTTAAGGATTTTCTTCTCTGATTGCACTAAATCTATAGG	=7GFFD<GGG?GDGGGFGF9GGGGGGGGGGGF=GGGGEGFGGFGGGG;GGGGGGGGFGGGGGFGGGGGGGGGGGGGGGGGGFGGGGGGGGGGGGGGGGGGGGGGGGGGGGGGGGGGGGGGGGGGGGGGGGGGGGGGGGGGGGGGFGGHGG	NM:i:0	MD:Z:79	MC:Z:105M45S	AS:i:79	XS:i:20	SA:Z:chr22,23632667,-,76M74S,60,0;
E100031767L1C034R04101954642	145	chr9	133607147	60	39S111M	chr22	23632642	0	TCAGATGACCACGGGACCCCTTTGACCCTGGCCGCTGTGGAGTGGGTTTTATCAGCTTCCATACCCAAACAGAAATACCCTTAAGGATTTTCTTCTCTGATTGCACTAAATCTATAGGTTTCTTTGATCCTAGAAATGAATAATAGAATA	<GGGEGECFG>DF6G5G0FGGAFEFGG3FBGGFFGGGFFGGGFGGFFFFFGEGGFGGBGGGGFGGGGGFGGGGFGGFGFGGGGGGGEGEFGGFGGGGGGFGGGGFGGGGGGGGGGGGGFFFGGGGGFFGGGGGFGGGGFGGGFGGGGGGG	NM:i:0	MD:Z:111	MC:Z:101M49S	AS:i:111	XS:i:20	SA:Z:chr22,23632699,-,44M106S,60,1;
E100031767L1C036R02200959788	2131	chr9	133607147	60	74H76M	chr22	23632643	0	GAGTGGGTTTTATCAGCTTCCATACCCAAACAGAAATACCCTTAAGGATTTTCTTCTCTGATTGCACTAAATCTAT	GGGGGGGGGFGGGGGGGGGGGGGFGFGGGGGGGGGGGGGFGGGGGGGGGGGGGGGGGGGGGGGGGGGGGGGGGGGG	NM:i:0	MD:Z:76	MC:Z:100M50H	AS:i:76	XS:i:0	SA:Z:chr22,23632664,-,79M71S,60,1;
E100031767L1C026R03800205859	2211	chr9	133607147	60	94H42M	chr22	23632644	0	GAGTGGGTTTTATCAGCTTCCATACCCAAACAGAAATACCCT	F@GFGGFE6FBGFFFFFGGFGFD<FFFGGFFGDFGF:6FFFF	NM:i:0	MD:Z:42	MC:Z:99M37H	AS:i:42	XS:i:0	SA:Z:chr22,23632644,+,99M37S,60,1;
E100031767L1C026R03800205859	2131	chr9	133607147	60	94H42M	chr22	23632644	0	GAGTGGGTTTTATCAGCTTCCATACCCAAACAGAAATACCCT	FFFFFFFGFFGFGFGEFFFFFGGFFBGFFFFFFGFGFEEDFF	NM:i:0	MD:Z:42	MC:Z:99M37H	AS:i:42	XS:i:0	SA:Z:chr22,23632644,-,99M37S,60,1;
E100031767L1C013R02203171323	145	chr9	133607147	60	12S138M	chr22	23632647	0	CTGGCCGCTGTGGAGTGGGTTTTATCAGCTTCCATACCCAAACAGAAATACCCTTAAGGATTTTCTTCTCTGATTGCACTAAATCTATAGGTTTCTTTGATCCTAGAAATGAATAATAGAATATAAAGAATTCTTATTGATGAAAGAAAG	DGCGF?EEGGGGGGGGGGGFGGGFGGG0GCGFGFFFGGGGGGGGGGGGGFGGDGFGGGGDGFGBGGGGGGGGGGGGGFGGGGGFGGFFGGGGGFGGGGGGGFGEGGGGGGGGGGGGGGGGGGGGGGGGGGGGGGGGGGGGGGGGGGGGGF	NM:i:0	MD:Z:138	MC:Z:96M54S	AS:i:138	XS:i:20
E100031767L1C039R03103693858	2211	chr9	133607147	60	86H56M	chr22	23632652	0	GAGTGGGTTTTATCAGCTTCCATACCCAAACAGAAATACCCTTAAGGATTTTCTTC	GEF4GFF=GGFFE>GFFFGFFFFEFGGFF@FGGEFFFFFGFFGFGDEGEFGGGGGF	NM:i:0	MD:Z:56	MC:Z:91M51H	AS:i:56	XS:i:0	SA:Z:chr22,23632652,+,91M51S,60,1;
E100031767L1C039R03103693858	2131	chr9	133607147	60	86H56M	chr22	23632652	0	GAGTGGGTTTTATCAGCTTCCATACCCAAACAGAAATACCCTTAAGGATTTTCTTC	GGGGGGFGFGGGGGGFGGFGGGGFGGGGGGGGGGGGGGGGGGGGGGGFGGGGFGGG	NM:i:0	MD:Z:56	MC:Z:91M51H	AS:i:56	XS:i:0	SA:Z:chr22,23632652,-,91M51S,60,1;
E100031767L1C019R02303341150	145	chr9	133607147	60	52S98M	chr22	23632655	0	ACAGGGAGGTTGTTCAGATGACCACGGGACACCTTTGACCCTGGCCGCTGTGGAGTGGGTTTTATCAGCTTCCATACCCAAACAGAAATACCCTTAAGGATTTTCTTCTCTGATTGCACTAAATCTATAGGTTTCTTTGATCCTAGAAAT	GGFGGGFFFGGDGFFGFGGFFGGGBGGGFGGGGGGGFGGGFGGGFGGFGFGGGGGGGGGGGGGFGFGGGGEGHGGGGGGGGGGGGHGGGGGGGGGGFGGGGGGGHGGGGGFFGGGGGGGGHGGGGGGFGGGGGGGGGHGGGGGGGFGGG?	NM:i:0	MD:Z:98	MC:Z:88M62S	AS:i:98	XS:i:20	SA:Z:chr22,23632686,-,57M93S,60,0;
E100031767L1C042R02203114513	145	chr9	133607147	60	28S122M	chr22	23632658	0	CGGGACACCTTTGACCCTGGCCGCTGTGGAGTGGGTTTTATCAGCTTCCATACCCAAACAGAAATACCCTTAAGGATTTTCTTCTCTGATTGCACTAAATCTATAGGTTTCTTTGATCCTAGAAATGAATAATAGAATATAAAGAATTCT	FGFGBGFFGGFGGDFFGGGCEGFFGGGGGGGGFGFGFFGEGGGEEFCFGGGFFFGGGFFGGGGGGDGDGGGGGGGGFGGFGFGGGGGGGFGGGFEGGGGFGGGGGGGGGGGFGGGGGGGGGGGGGGGGGGGGGGGGFGGGGGGGFGFGGG	NM:i:0	MD:Z:122	MC:Z:85M65S	AS:i:122	XS:i:20	SA:Z:chr22,23632710,-,33M117S,60,0;
E100031767L1C036R02200959788	2211	chr9	133607147	60	95H55M	chr22	23632664	0	GAGTGGGTTTTATCAGCTTCCATACCCAAACAGAAATACCCTTAAGGATTTTCTT	GEGAGGG*FFFGFGFGBGGGGGFGGGGGDFGGGGGC:FGGGGFG5GGGGFGFEGG	NM:i:0	MD:Z:55	MC:Z:79M71H	AS:i:55	XS:i:0	SA:Z:chr22,23632643,+,100M50S,60,1;
E100031767L1C017R02502218777	129	chr9	134155383	60	142M8S	chr13	108661305	0	AGCAGAGGTGTGTGGGCGCCCACATGGTGAGGACTTGCAAAGTAGAAGACCCCTCTCCCTTAACCTGCTCCCCCTTGACATCACCCCTGCACAGGATGTCATCTCAGTCTGCAGGAGAAGGGACCAGGAAGCATCAGTCCATTAAAATTT	GGGGGGGGFGFGEGGGGGGGGGGGGGGFGFGGFGGGGFGGGGFGGGGGGGGGGGGGGGGFGGGGGGGGGGGGGGFGGEGFFGFGGFGEGGEGFGEDGDEGGGGFGFGGGF?EFGGAG.GFGG0BGEFG.EGGCF=>E;FGFEG-*FGCFG	NM:i:0	MD:Z:142	MC:Z:107M43S	AS:i:142	XS:i:19
E100031767L1C017R00304411762	65	chr9	134155405	60	120M30S	chr13	108661317	0	CATGGTGAGGACTTGCAAAGTAGAAGACCCCTCTCCCTTAACCTGCTCCCCCTTGACATCACCCCTGCACAGGATGTCATCTCAGTCTGCAGGAGAAGGGACCAGGAAGCATCAGTCCATTATAATTTTCAAGACAAAGCAGGAAGGTAA	GGGGGGGFGGFGGGGGGGGGGGGFFGDGGGGGGGGGGGGGGGGGGGGGGGGGGGGFGGGGGGGGGGGGGGGGFFGGFGGGGGGGGGGGGGGGGFGFGGGGFGGGGF@GGGFFGGGFGGGFGGFFGGGGGGGFFGGGEFGGGGFG0GG9GE	NM:i:0	MD:Z:120	MC:Z:95M55S	AS:i:120	XS:i:0	SA:Z:chr13,108661380,-,32M118S,60,0;
E100031767L1C027R04001086446	65	chr9	134155413	60	112M38S	chr13	108661305	0	GGACTTGCAAAGTAGAAGACCCCTCTCCCTTAACCTGCTCCCCCTTGACATCACCCCTGCACAGGATGTCATCTCAGTCTGCAGGAGAAGGGACCAGGAAGCATCAGTCCATTATAATTTTCAAGACAAAGCAGGAAGGTAAAATAGCCT	FFFGGGGGGGGGFGGFFGFGFGGGGGGGFGFGGGFFGGGGGFGGFFGFGGFGGFGFGGGFGFGFFFFGBGGFCGGFGFGGGFGFFGFGFGFFGGGGGFGFGEFGGGFFGGGFGGFGGGGGGFGGGFGGGFFGGFFFFGEFGGFGGGFDGG	NM:i:0	MD:Z:112	MC:Z:107M43S	AS:i:112	XS:i:0	SA:Z:chr13,108661372,-,40M110S,60,0;
E100031767L1C033R02902209729	65	chr9	134155413	60	112M38S	chr13	108661298	0	GGACTTGCAAAGTAGAAGACCCCTCTCCCTTAACCTGCTCCCCCTTGACATCACCCCTGCACAGGATGTCATCTCAGTCTGCAGGAGAAGGGACCAGGAAGCATCAGTCCATTATAATTTTCAAGACAAAGCAGGAAGGTAAAATAGCCT	81C8DEB;?EBB7FA3D39<17@D*90;BD<D=1;D8BC8:=A,EE*A:@>?E:B7;B=:B4BA?@9A8BC<DCA?5<CED@EA?ED=B?BCD2>D@.=C6.E>.EEDCBEAFFEFF6EEE;C@CDCAE0(;FA7DE?9;FE?EED7@6D	NM:i:0	MD:Z:112	MC:Z:114M36S	AS:i:112	XS:i:0	SA:Z:chr13,108661372,-,40M110S,60,0;
E100031767L1C016R02202913326	129	chr9	134155415	60	110M40S	chr13	108661305	0	ACTTGCAAAGTAGAAGACCCCTCTCCCTTAACCTGCTCCCCCTTGACATCACCCCTGCACAGGATGTCATCTCAGTCTGCAGGAGAAGGGACCAGGAAGCATCAGTCCATTATAATTTTCAAGACAAAGCAGGAAGGGAAAATAGCCTCA	CFFFFFFFFFEFEFEFCFEFFFEFFFFFFFEFFFEFFFFFFFFFEEFFFFDFFDFFFEFF<EFEFFCEFEEGFFEFEFFFDFCFFF?FFF@FFECF=FEEFFFEEFEGFFAGCGFCCGFFFFE>FEFFED:E0@9:A3AFC>/+EFFDGE	NM:i:0	MD:Z:110	MC:Z:107M43S	AS:i:110	XS:i:0	SA:Z:chr13,108661370,-,42M108S,60,1;
E100031767L1C017R02902450505	65	chr9	134155430	60	95M55S	chr13	108661336	0	GACCCCTCTCCCTTAACCTGCTCCCCCTTGACATCACCCCTGCACAGGATGTCATCTCAGTCTGCAGGAGAAGGGACCAGGAAGCATCAGTCCATTATAATTTTCAAGACAAAGCAGGAAGGTAAAATAGCCTCAATAGAAGCAAGTCCT	FFFFFFGFGGFFGGGGFFGFFGFGFFFGGGFFGGFGFFGFFGDFFGFFFGGFFGGFGGGFFGFGFGFFGFFFFEFFGFGFFFFFFGGFGFFGGGGFAFGGGFGGGGGGFFGGE=EGFEFFFGFGFGGDGFGFGGGGFGFGFGGGF;FGGG	NM:i:0	MD:Z:95	MC:Z:76M74S	AS:i:95	XS:i:0	SA:Z:chr13,108661355,-,57M93S,60,0;
E100031767L1C024R01301718060	65	chr9	134155434	60	91M59S	chr13	108661302	0	CCTCTCCCTTAACCTGCTCCCCCTTGACATCACCCCTGCACAGGATGTCATCTCAGTCTGCAGGAGAAGGGACCAGGAAGCATCAGTCCATTATAATTTTCAAGACAAAGCAGGAAGGTAAAATAGCCTCAATAGAAGCAAGTCCTAAAT	GGGGGGGGGGFGGGGGGGGGGGGGGGGGGGGGGGGGGGGGGGGGGGGGGGGGGGGGGGGGGGFGGGGGGFGGGGGGGGGGFGGGGGGGGGGGGFGGGGGGGGGGGGGGGGGGGGFGGGFGGGGFGGGGGFGGFGGFGEGGGGFGGGGGFF	NM:i:0	MD:Z:91	MC:Z:110M40S	AS:i:91	XS:i:0	SA:Z:chr13,108661351,-,61M89S,60,0;
E100031767L1C003R00300438113	65	chr9	134155441	60	84M66S	chr13	108661309	0	CTTAACCTGCTCCCCCTTGACATCACCCCTGCACAGGATGTCATCTCAGTCTGCAGGAGAAGGGACCAGGAAGCATCAGTCCATTATAATTTTCAAGACAAAGCAGGAAGGTAAAATAGCCTCAATAGAAGCAAGTCCTAAATACTTCAC	EFFFFCCFFBFDFDEEFFCEEFF>FFCEBFEDFEFF>BFEFCFECFCEFEFFEEFE9EEEDE?EEEEFFAFCEDEFEFEEFEFEFFBFFFFEFDEFFFDFEFFCEFFFFEDBFFFFEFFE=FEFFCGFFF<EFFE8FFAGFFDFE<C@FF	NM:i:0	MD:Z:84	MC:Z:103M47S	AS:i:84	XS:i:0	SA:Z:chr13,108661344,-,68M82S,60,0;
E100031767L1C023R00902266215	2179	chr9	134155459	60	66M84H	chr13	108661311	0	GACATCACCCCTGCACAGGATGTCATCTCAGTCTGCAGGAGAAGGGACCAGGAAGCATCAGTCCAT	BFFFGFFFEFFFFEFFGFFFFFEFFFEFFFFFFFFFFFDEFEDFFEBEFFFFEFEDEFDEFEFEFF	NM:i:0	MD:Z:66	MC:Z:101M49H	AS:i:66	XS:i:19	SA:Z:chr13,108661326,-,86M64S,60,0;
E100031767L1C009R02103781042	2115	chr9	134155462	60	63M87H	chr13	108661277	0	ATCACCCCTGCACAGGATGTCATCTCAGTCTGCAGGAGAAGGGACCAGGAAGCATCAGTCCAT	GFFGFFEGGGEGGGGFEFFFGGGGFFGGGFGGGGFFGFFGGFAGFFGEFGGFCGGGGFFDGGG	NM:i:0	MD:Z:63	MC:Z:135M15H	AS:i:63	XS:i:19	SA:Z:chr13,108661323,-,89M61S,60,0;
E100031767L1C023R00902266215	2163	chr9	134155474	60	51M99H	chr13	108661326	0	CAGGATGTCATCTCAGTCTGCAGGAGAAGGGACCAGGAAGCATCAGTCCAT	DF?EFEB,D>3FFAF/=CE?EFFEG5.F=B8CCFEB@F@BF@DEECE=EDF	NM:i:0	MD:Z:51	MC:Z:86M64H	AS:i:51	XS:i:19	SA:Z:chr13,108661311,+,101M49S,60,0;
E100031767L1C014R03300536918	2115	chr9	134155480	60	45M91H	chr13	108661319	0	GTCATCTCAGTCTGCAGGAGAAGGGACCAGGAAGCATCAGTCCAT	GGGGGGGGGGGGGGGGGGGGGGGGGGGGGGGGGGGGGGGGGGGGG	NM:i:0	MD:Z:45	MC:Z:93M43H	AS:i:45	XS:i:19	SA:Z:chr13,108661319,-,93M43S,60,0;
E100031767L1C014R03300536918	2227	chr9	134155480	60	45M91H	chr13	108661319	0	GTCATCTCAGTCTGCAGGAGAAGGGACCAGGAAGCATCAGTCCAT	CFGBGFGGGD<GAGGGGGGGGFGGGGGEGGFGGBGGCGFGAGGGF	NM:i:0	MD:Z:45	MC:Z:93M43H	AS:i:45	XS:i:19	SA:Z:chr13,108661319,+,93M43S,60,0;
E100031767L1C013R01000550152	2115	chr9	134155495	60	30M44H	chr13	108661366	0	AGGAGAAGGGACCAGGAAGCATCAGTCCAT	GGGGFGGGFFGGGGGGGGGGGGGGGGGGGG	NM:i:0	MD:Z:30	MC:Z:46M28H	AS:i:30	XS:i:0	SA:Z:chr13,108661366,-,46M28S,60,0;
E100031767L1C013R01000550153	2115	chr9	134155495	60	30M44H	chr13	108661366	0	AGGAGAAGGGACCAGGAAGCATCAGTCCAT	GEFFFFFF@CFEEGFEFFFFFGFFFEFBGF	NM:i:0	MD:Z:30	MC:Z:46M28H	AS:i:30	XS:i:0	SA:Z:chr13,108661366,-,46M28S,60,0;
E100031767L1C013R01000550152	2227	chr9	134155495	60	30M44H	chr13	108661366	0	AGGAGAAGGGACCAGGAAGCATCAGTCCAT	GGGGGGGGGGGGGGGGGGGGGGGGGGGGGG	NM:i:0	MD:Z:30	MC:Z:46M28H	AS:i:30	XS:i:0	SA:Z:chr13,108661366,+,46M28S,60,0;
E100031767L1C013R01000550153	2227	chr9	134155495	60	30M44H	chr13	108661366	0	AGGAGAAGGGACCAGGAAGCATCAGTCCAT	EF>FFFFBF>EF=FFEFFEFEEFFD>BEFF	NM:i:0	MD:Z:30	MC:Z:46M28H	AS:i:30	XS:i:0	SA:Z:chr13,108661366,+,46M28S,60,0;
E100031767L1C032R01604315896	2147	chr13	108500973	60	117H33M	=	94023323	-14477566	ATCTATCCTAAATTCCCTAAGCATCCTCTGTGT	GGGGGGFGGGGGGGFGGGGGGGGGGGFGFGAF@	NM:i:0	MD:Z:33	MC:Z:86M64H	AS:i:33	XS:i:21	SA:Z:chr13,94023292,+,117M33S,60,0;
E100031767L1C035R00301315780	2211	chr13	108500973	60	111H39M	=	94023311	-14477566	ATCTATCCTAAATTCCCTAAGCATCCTCTGTGTCTCTCC	FFFEBFCGFDGFFFFFGGFFEFFFFGGFFD1>DFFGGFG	NM:i:0	MD:Z:39	MC:Z:98M52H	AS:i:39	XS:i:22	SA:Z:chr13,94023298,+,111M39S,60,0;
E100031767L1C001R04102338508	145	chr13	108500973	60	78S72M	=	94023304	-14477741	GGTAGTTTGTGAGAGATGTTTTATCCTTAATTTAAAAACTAGGTGGAAATGTAACATAGTTCTTGAAATATGCATTTTATCTACCCTAAATTCCCTAAGCATCCTCTGTGTCTCTCCGTGGCACTTCATGTTCAGCCTCAAACTGTATCT	G5G9@-=0GF>G8<FBGFEF<FCG0(;E7?GGG)1E<D-=GF:?)GCGDEAG=FGFGBFG.8BF<(*FFEFDC0GFEG@@2GF(G<EGFE3A?FC*.G->G:9>EGGD6D7=)F97FFGGFGGFFCGGGGFG?FEACFFGFG?GCGGFFA	NM:i:1	MD:Z:5T66	MC:Z:105M45S	AS:i:67	XS:i:22	SA:Z:chr13,94023365,-,34S44M72S,60,2;
E100031767L1C006R01802594804	81	chr13	108500973	60	58S92M	=	94023298	-14477767	GTATTCTGATTTTGAAAACTAGGTTGAAATGTAACATAGTTCTTGACATATGCATTTTATCTATCCTAAATTCCCTAAGCATCCTCTGTGTCTCTCCGTGGCACTTCATGTTCAGCCTCAAACTGTATCTACAACCTGTCCATAGGCAAT	GFDFEDGFCFFGFDFFFEF>FBFEFGGFGG<GF?FFFGFFEFGFGEGFGFGFGFGGFGFGFGFFDFGGFFGFFFFGFFFGFFFFFFGFGAFFFFFFFFGFGGFFFFGFGFFGFFFFFFGGFEFGFGGFFGFFFFEFGDFEFFFFFFFFFF	NM:i:0	MD:Z:92	MC:Z:111M39S	AS:i:92	XS:i:22	SA:Z:chr13,94023351,-,58M92S,60,0;
E100031767L1C008R00102592442	81	chr13	108500973	60	65S85M	=	94023302	-14477756	AGATGTTGTATTCTGATTTTGAAAACTAGGTTGAAATGTAACATAGTTCTTGACATATGCATTTTATCTATCCTAAATTCCCTAAGCATCCTCTGTGTCTCTCCGTGGCACTTCATGTTCAGCCTCAAACTGTATCTACAACCTGTCCAT	GGGGFGGGGGGFGGGFGGGGGGGGGGFGGGFGGFGGGGFGGGGGGGGGGGGGGGGGGGFGGGGGGFGGGGGGGGFGGGFGGGGGGGGGGFGGGGFGGFGFGFGGGGGGGFGGGGGGGGFGGGGGFGGGFGGGGFFGGFGGFGGGGFFGFG	NM:i:0	MD:Z:85	MC:Z:107M43S	AS:i:85	XS:i:19	SA:Z:chr13,94023344,-,65M85S,60,0;
E100031767L1C008R00200235195	145	chr13	108500973	60	62S88M	=	94023273	-14477788	TGTTGTATTCTGATTTTGAAAACTAGGTTGAAATGTAACATAGTTCTTGACATATGCATTTTATCTATCCTAAATTCCCTAAGCATCCTCTGTGTCTCTCCGTGGCACTTCATGTTCAGCCTCAAACTGTATCTACAACCTGTCCATAGG	EFF?E5CEE+EFDFBFFEDEFED;C@EFBFEED;FF7BEFGEFDDE=DDEF@FBF<FBEDDED,@F9DFEFEFCFED>0:CFAEF?EEEFEEFC=DEEE7EEEEDFBEE@EFEAEE>D/AEACECFDEE?CAED>EF/A>E?A:BBFDE>	NM:i:0	MD:Z:88	MC:Z:136M14S	AS:i:88	XS:i:19	SA:Z:chr13,94023347,-,62M88S,60,0;
E100031767L1C014R00404346935	145	chr13	108500973	60	14S136M	=	94023317	-14477792	GACATATGCATTTTATCTATCCTAAATTCCCTAAGCATCCTCTGTGTCTCTCCGTGGCACTTCATGTTCAGCCTCAAACTGTATCTACAACCTGTCCATAGGCAATTACCTTTTGGAAACATAATATTTCTCATAACTCTTCAAATGAAA	GGG<:FGGGGGGFGF<GFFFGFGFFGGAFGFGGGEFGGGGFGGGGGGGFBFFGGGGGGFGGGGGGGGFGGFFFGGGGGGGGGGFGGFGGEFGGGFGGFGGGGGGGGGFGGGGGGGGGGGGFGGGGGGGGGGGGGGGGFGGGGGGGGGFGG	NM:i:0	MD:Z:136	MC:Z:92M58S	AS:i:136	XS:i:19
E100031767L1C015R03201887723	81	chr13	108500973	60	50S100M	=	94023287	-14477786	ATTTTGAAAACTAGGTTGAAATGTAACATAGTTCTTGACATATGCATTTTATCTATCCTAAATTCCCTAAGCATCCTCTGTGTCTCTCCGTGGCACTTCATGTTCAGCCTCAAACTGTATCTACAACCTGTCCATAGGCAATTACCTTTT	GGGGGFGFGGGFHGGGGGGGGFGFGGGGGGGGCGGGGGGGGGGGGGGGGGGGGGGGGFGGGFGGFGGFGGGGGGGGGGGGGGGGFGFGGGGGGGGGGGGGGGGGGGGGGGGGGGGGGGGGGGFGGFGGGGGGGGGGGGGGGGGGGGGGGG	NM:i:0	MD:Z:100	MC:Z:122M28S	AS:i:100	XS:i:19	SA:Z:chr13,94023359,-,50M100S,60,0;
E100031767L1C019R04000272864	81	chr13	108500973	60	36S114M	=	94023301	-14477786	GTTGAAATGTAACATAGTTCTTGACATATGCATTTTATCTATCCTAAATTCCCTAAGCATCCTCTGTGTCTCTCCGTGGCACTTCATGTTCAGCCTCAAACTGTATCTACAACCTGTCCATAGGCAATTACCTTTTGGAAACATAATATT	GGGGGGGGGFGGGGFGGG>GGGFGGGGGGGGGFGGFFFGGGGGGGGGGGGGEGGGGGGGGGGGGGGGGFGGGGGGGGGGGEGGGGGGGGGGGGFGFGGGGGGGGGGGGFGGFGGGGGGGGGGGGGGGGGGFGGGGGGGGGGGGFGGGGGG	NM:i:0	MD:Z:114	MC:Z:108M42S	AS:i:114	XS:i:22	SA:Z:chr13,94023373,-,36M114S,60,0;
E100031767L1C028R01603782500	145	chr13	108500973	60	11S139M	=	94023287	-14477825	ATATGCATTTTATCTATCCTAAATTCCCTAAGCATCCTCTGTGTCTCTCCGTGGCACTTCATGTTCAGCCTCAAACTGTATCTACAACCTGTCCATAGGCAATTACCTTTTGGAAACATAATATTTCTCATAACTCTTCAAATGAAAAAT	GG764FFGCGGFECADGFFFGFEG<DFGGGGBGG=FGFGGGEF:GFFEFE@GGFEGGEGGGFGFBGGFEGFGGGFGGGGFFGGGGGF=CFFFFFGEGGGFG@GGFGGGFEGGGGGFGFGGFGFGFGGGGGGFEGGFGFGGGGGGGFGGFG	NM:i:0	MD:Z:139	MC:Z:122M28S	AS:i:139	XS:i:19
E100031767L1C029R01703709772	145	chr13	108500973	60	50S100M	=	94023284	-14477789	ATTTTGAAAACTAGGTTGAAATGTAACATAGTTCTTGACATATGCATTTTATCTATCCTAAATTCCCTAAGCATCCTCTGTGTCTCTCCGTGGCACTTCATGTTCAGCCTCAAACTGTATCTACAACCTGTCCATAGGCAATTACCTTTT	.<FGFEGGFD8FFG>@FFGGFFGGFEEAGDEFFFFDF8GFGDFFFEEGFFEFEFFGCFFGFFFFFCFGFFFFCFFFFFGGGGFFBFFFFEFEFFFFFFGFGFFFFGFFFEFFFDFGFGFFFGEFFFFFFFEFFEFFFEGFEFFEFFFFFF	NM:i:0	MD:Z:100	MC:Z:125M25S	AS:i:100	XS:i:19	SA:Z:chr13,94023359,-,50M100S,60,0;
E100031767L1C032R00704028768	145	chr13	108500973	60	54S96M	=	94023276	-14477793	TCTGATTTTGAAAACTAGGTTGAAATGTAACATAGTTCTTGACATATGCATTTTATCTATCCTAAATTCCCTAAGCATCCTCTGTGTCTCTCCGTGGCACTTCATGTTCAGCCTCAAACTGTATCTACAACCTGTCCATAGGCAATTACC	GGBFFGGGFGGGGFCFGFGGGFHGGGGFGGHGGGGHGGGEGGGGGEGGGGGGGGGFGEGGGGFGGGFGGFIFGGGGGGGGGGGGGHGGGGGGGGFGGGGGGGGGGGGGGGGGGGGGGGGGGGGGGGGGGGGGGGGGGGGGGGGGGGGGGG	NM:i:0	MD:Z:96	MC:Z:133M17S	AS:i:96	XS:i:19	SA:Z:chr13,94023355,-,54M96S,60,0;
E100031767L1C032R01604315896	2195	chr13	108500973	60	86H64M	=	94023292	-14477745	ATCTATCCTAAATTCCCTAAGCATCCTCTGTGTCTCTCCGTGGCACTTCATGTTCAGCCTCAAA	GGGGGFGGGGGGGEGGGGGGGGGFGGFGGGGGGGFGGGGGGGGGFGGGGGGGGGGGGGGGGGFG	NM:i:0	MD:Z:64	MC:Z:117M33H	AS:i:64	XS:i:22	SA:Z:chr13,94023323,-,86M64S,60,0;
E100031767L1C035R00301315780	2131	chr13	108500973	60	98H52M	=	94023298	-14477727	ATCTATCCTAAATTCCCTAAGCATCCTCTGTGTCTCTCCGTGGCACTTCATG	BCCDDBDD@EE8FA;B@ECD>E>DCBEBDCEA92C@>>A(?6@C=E?DDCE1	NM:i:0	MD:Z:52	MC:Z:111M39H	AS:i:52	XS:i:22	SA:Z:chr13,94023311,-,98M52S,60,0;
E100031767L1C035R02403882342	81	chr13	108500973	60	44S106M	=	94023327	-14477752	AAAACTAGGTTGAAATGTAACATAGTTCTTGACATATGCATTTTATCTATCCTAAATTCCCTAAGCATCCTCTGTGTCTCTCCGTGGCACTTCATGTTCAGCCTCAAACTGTATCTACAACCTGTCCATAGGCAATTACCTTTTGGAAAC	EGGAFEFBGGAEGFBDGAFGE:GG@BFFGFGEFEGDG:GFGGAGGBGGFG8-FFGFGG@FBGGGGCGGFEFGEGGFFGFGE9FGGGFEDFFD>EGFFF>FGFGAG5EEFFGFFFGFDFF=FFFFFFGEDGFGGGGEGG<6GF?GGAGDGG	NM:i:0	MD:Z:106	MC:Z:82M68S	AS:i:106	XS:i:19	SA:Z:chr13,94023365,-,44M106S,60,0;
E100031767L1C037R02301143178	2131	chr13	108500973	60	95H55M	=	94023284	-14477744	ATCTATCCTAAATTCCCTAAGCATCCTCTGTGTCTCTCCGTGGCACTTCATGTTC	GGFGGGGFGGGGGGFFGGGGFGFFFFFGGGGGFGFFGFGGGGGGFGGFGGGGGFG	NM:i:0	MD:Z:55	MC:Z:125M25H	AS:i:55	XS:i:22	SA:Z:chr13,94023314,-,95M55S,60,0;
E100031767L1C037R03601987598	81	chr13	108500973	60	33S117M	=	94023281	-14477809	GAAATGTAACATAGTTCTTGACATATGCATTTTATCTATCCTAAATTCCCTAAGCATCCTCTGTGTCTCTCCGTGGCACTTCATGTTCAGCCTCAAACTGTATCTACAACCTGTCCATAGGCAATTACCTTTTGGAAACATAATATTTCT	GGGGGGGGGGGGEGGGGGGG@GGFGGGGGEGGGFGGGGGFFFGGFGGFGDGGGGGFFFGGFGGGGFGEFGFFGGGGGGGFBGGGGGFGFGFGFGGGGGGFGGFGGFGGFGGGGFFGFGGGGGGGGGFFFGGGGGGGGFGGGGGGGGGGGG	NM:i:0	MD:Z:117	MC:Z:128M22S	AS:i:117	XS:i:19	SA:Z:chr13,94023376,-,33M117S,60,0;
E100031767L1C039R01903060972	81	chr13	108500973	60	58S92M	=	94023262	-14477803	GTATTCTGATTTTGAAAACTAGGTTGAAATGTAACATAGTTCTTGACATATGCATTTTATCTATCCTAAATTCCCTAAGCATCCTCTGTGTCTCTCCGTGGCACTTCATGTTCAGCCTCAAACTGTATCTACAACCTGTCCATAGGCAAT	GGFFFGGGFGFGGGGGGFGGGGGFEGFGEGGGGFGGGGGFGGFGGGGFGFGGGGFGGGFGGGGGFFGGFGGFFFFGGGCFGFFFFFGGGGFFFFFFFGGFGFFGGFGGGGFFGGFFFFGGGFFGFGFFFGFFFFFGGFFFGFGGGFGGFG	NM:i:0	MD:Z:92	MC:Z:147M3S	AS:i:92	XS:i:22	SA:Z:chr13,94023351,-,58M92S,60,0;
E100031767L1C006R03801175306	145	chr13	108500974	60	13S137M	=	94023280	-14477831	CATATGCATTTTCTCTATCCTAAATTCCCTAAGCATCCTCTGTGTCTCTCCGTGGCACTTCATGTTCAGCCTCAAACTGTATCTACAACCTGTCCATAGGCAATTACCTTTTGGAAACATAATATTTCTCATAACTCTTCAAATGAAAAA	4GFAF)F:GGDF*@1GFFGFGGE6EFAFF>G7FD2FGE0DGEB3DGFGCFFGFFEG8GFCFFFFFFFGDCFEFFF>FGFFFEGFAFFEGGFFFFGGGEGCGFFFDFFFFEFFFFFFFFFEFEGFFFFGFGFGFFFFFFCGFFFFFGGFFF	NM:i:0	MD:Z:137	MC:Z:129M21S	AS:i:137	XS:i:19
E100031767L1C018R00102622739	2211	chr22	19144840	19	49M101H	chr13	91813664	0	GGCTCATGCCTGTAATCCCAGCACTTTGTGAAGCTGAGATGGGCGGATC	GGFGGGFGGGGGFGGFFGGGGGFGGGGGFFFFGGGGFGGGGGFFGFDFG	NM:i:0	MD:Z:49	MC:Z:23H127M	AS:i:49	XS:i:45	SA:Z:chr13,91813664,+,49S101M,60,0;	XA:Z:chr12,+111186160,50M100S,1;chr1,-204409000,107S43M,1;
E100031767L1C004R03403748858	129	chr22	19178457	0	37S66M47S	chr13	91401119	0	AGCTATAGAATACTTTAACATTGTTTTTTGTTTTTTGTTTTTGTATTTTTAGTAAAGACCGGGTTTCACCGTGGTAGCCAGGGTGGGCTCGATCTCCTGACCTAAGTCGGACCGCCTGCACATCGTTGTGGGACCCAAGGACGTCTACCA	F14AGBF7AGG?@@<DGGCE9=4<<GBEFG@GBFFGGFFAGBGFAAG@FA>@?+*GC2G,/FD(9G,3:;G;G;D.G860*G))*++4GG?.8CF:GB7=@B>G6@+;E)?6/A9(4DG:*+?B>0>FB6.:<)8F-+2B8;.40B<679	NM:i:3	MD:Z:17G4G26T16	MC:Z:73M30S	AS:i:51	XS:i:51	SA:Z:chr3,97332925,+,42M108S,0,0;
E100031767L1C001R03300565360	145	chr22	19244649	60	78S72M	chr13	91846613	0	CCCCTACCTCTCTTTTCTTTCTTCTTGCTTCTGTCTCCCCCTGTAATGCCTCCTTCCCCTCCACCATGAATGGAAGCTAAATAGCCAAAATAATCTTGATAAAGATGAACAAGGTTGGATGATCTCACACTTCCTGAATTTAAACCTCAT	+-*-01?F.792/,(B.G/G.+.@?G5?FFG71:G7FB.=.GGGG4EEFGF*CGCG<:GEFE,8E6?FG/AFDGFG@>GBFG9=@BDGGAB<GGFG=DGGGGGDBFAB=GGGFEFGGGGEFFGG@G9G@FEEFGGEGFBFG@GCGGGGFG	NM:i:0	MD:Z:72	MC:Z:130M20S	AS:i:72	XS:i:24	SA:Z:chr13,91846687,-,22S56M72S,18,5;
E100031767L1C001R02802778595	145	chr22	19353662	10	19S47M1D84M	chr13	96134947	0	TGGGAGGCTGGGGTGGGTGGATCACAAGGTCAGGAGGCCGAGACCATCCTGGCTAACACGGTGAAACCCGTCTCTACTAAAAATACAAAAAATTAGCCGGGTGTGGTGGGGGGCGCCTGTAGTCCCAGCTACTTGGGAGGCTGAGGCAGG	=DD<1=F9EE<FFGGGE)FG6*FFGG3<G6FBGF8FF4@E@CEFFDFFEDBDF0FEGE2GC=GGCEFFEGAECFGFF.GGGGGFFFGEFGFDFFFGDBFGFFFGFGFGGGGFGGFFGFGGFFFFGGGFGGCFGGFGGFGGFGGGGFFGGF	NM:i:5	MD:Z:17A15A9A3^C32A51	MC:Z:88S62M	AS:i:104	XS:i:97	SA:Z:chr5,56507980,+,114S36M,10,0;
E100031767L1C012R01701963268	2195	chr22	19557867	0	86H64M	chr13	90714530	0	AGCTTGGGGTAAGGTTGGAGTAAGGTTGGGGTAAAGTTGGAGTAAGGATGGGGTAAGGTGGGGT	GEEFEFGFFFFFGFDFGFGFDFFFGEFFGFGFGFGGFGGFFFFGGFGGFFFFFGGGFFFGFGFG	NM:i:0	MD:Z:64	MC:Z:126M24H	AS:i:64	XS:i:64	SA:Z:chr13,90714569,-,87M63S,60,0;	XA:Z:chr22,-19558090,86S64M,0;
E100031767L1C012R01701963269	2195	chr22	19558090	0	86H64M	chr13	90714530	0	AGCTTGGGGTAAGGTTGGAGTAAGGTTGGGGTAAAGTTGGAGTAAGGATGGGGTAAGGTGGGGT	FFDDFFEFFEFFFFAFFFFFEFFFFDCEEFEFFFFEFEFEFFFFFDEFFFFDFFFFDFFFDFFF	NM:i:0	MD:Z:64	MC:Z:126M24H	AS:i:64	XS:i:64	SA:Z:chr13,90714569,-,87M63S,60,0;	XA:Z:chr22,-19557867,86S64M,0;
E100031767L1C040R03304395218	113	chr22	19897583	60	42S108M	chr13	90502061	0	TTCTCACTAATACTAGTAAAACTAGAGGGCCTCTAGGAAGCTCTGATATTTTCTCCTGGGGAAGGCTCGAGACTGCTATTGACCAAGCCTCTGCCGCCCTCTGGTGGTCTCTCTGCTCCCTGCCAACATGAAGTCTCCACACCCCACAGG	E<E@GFFFGEF?AGGG=GGGEGGFGFGGG(GFGGFGGGGGFDFGGGGFFEGFEFDGGGGGGGGGFGEGGGGFFFGGFFGGGEFGFFFFGCGGGGFGGFGFGFGGFGGCGFGFFGGGEFFGGGFGFDGFGGGGFFGBFGFGFFFGGGGGGF	NM:i:0	MD:Z:108	MC:Z:38S112M	AS:i:108	XS:i:23	SA:Z:chr13,90502061,+,108S42M,60,1;
E100031767L1C036R01902398689	2179	chr13	81469935	60	93H55M	=	81088033	-381903	GTTTCTTTGGTCTTTATTCTTCTGTTTTTTTCATTAACTGTCACATTACATAAAC	GGGGGFGIFGEGFGGFGFFGGFFGGGGFGHGFGGGEGGGEGGGEGGGBGFF=GGG	NM:i:0	MD:Z:55	MC:Z:52H96M	AS:i:55	XS:i:21	SA:Z:chr13,81088033,-,52S96M,60,0;
E100031767L1C039R00503331467	2115	chr13	81469935	60	114H36M	=	81088033	-381903	GTTTCTTTGGTCTTTATTCTTCTGTTTTTTTCATTA	GGGGGFGGGCGFGGGFGFGGGGGFFGGGGGGGFGGF	NM:i:0	MD:Z:36	MC:Z:57H93M	AS:i:36	XS:i:19	SA:Z:chr13,81088033,-,33S117M,60,0;
E100031767L1C001R00902108351	177	chr13	81469935	60	17S133M	=	81088033	-381950	CATGAGAGAGGATAAAAGTTTCTTTGGTCTTTATTCTTCTGTTTTTTTCATTAACTGTCACATTACATAAACTATTTATACACATACACACGGATGTTCCATATGAGTCTGAAATAAAAATGCATAATAGTTACAAAACAATTTAAAGAT	1F@FFFFFEEF/FFFC:CFFE.@FFD@FFFFF?FE4FF5FFFFFFFG@FFEGF?<FEFF3FFFFFFFGFFFGF1EGGFFEGFFFFFFEGFFFFFFGFFEFEFEFFFFEFFFFFFGFFFFFFEFEFFFGFFFFFFGFFEFFEFFGFFFFEF	NM:i:0	MD:Z:133	MC:Z:64S86M	AS:i:133	XS:i:22
E100031767L1C002R02400341345	2163	chr13	81469935	60	89H61M	=	81088034	-381844	GTTTCTTTGGTCTTTATTCTTCTGTTTTTTTCATTAACTGTCACATTACATAAACTATTTA	CEEFFEFF@E=?FEFEFDEFE7FCFEEEFAEEFFFDEBFEECEEDFFEDEFFDABFDFFFF	NM:i:0	MD:Z:61	MC:Z:31H119M	AS:i:61	XS:i:21	SA:Z:chr13,81088033,+,58S92M,60,0;
E100031767L1C007R02501908337	2227	chr13	81469935	60	84H66M	=	81088033	-381822	GTTTCTTTGGTCTTTATTCTTCTGTTTTTTTCATTAACTGTCACATTACATAAACTATTTATACAC	GGGGGGGGGGFGGGGGGGGGGGGGGGGGGGGGGGGGGGGGGGGGGGGGGGGGGGGGGGGGGFGGGG	NM:i:0	MD:Z:66	MC:Z:3H147M	AS:i:66	XS:i:21	SA:Z:chr13,81088033,+,63S87M,60,0;
E100031767L1C011R00602437739	113	chr13	81469935	60	63S87M	=	81088033	-381899	CCGACACTTTTCTAGACAATGTACCAGACTGGAAAGTAATGCACCCCATGAGAGAGGATAAAAGTTTCTTTGGTCTTTATTCTTCTGTTTTTTTCATTAACTGTCACATTACATAAACTATTTATACACATACACACGGATGTTCCATAT	GFFEF>EGFG>AGGFDGFEFFA-FFG8CFDFDGGGFFGDFEFDG>AFF>FGFGFGFF;FFFGFFEFFEGFCG<BFFAGF@FBFGEGFDFFEFGFFGFDFFEFFFFFFFGGFFFGFGFFGCFBGFFFFDCFGFFEFBF?EFFEDFEEFGFG	NM:i:0	MD:Z:87	MC:Z:59S91M	AS:i:87	XS:i:21	SA:Z:chr13,81088033,+,84S66M,60,0;
E100031767L1C013R01703777750	113	chr13	81469935	60	41S109M	=	81088033	-381922	ACCAGACTGGAAAGTAATGCACCCCATGAGAGAGGATAAAAGTTTCTTTGGTCTTTATTCTTCTGTTTTTTTCATTAACTGTCACATTACATAAACTATTTATACACATACACACGGATGTTCCATATGAGTCTGAAATAAAAATGCATA	GGGGGFGGFGGGGGGGGG;EDGGFGFGGGGGGGGGFGGGGGGGGFGGGGGGFGFGGFGGFGGFGGGGGGGGFGGGGGFFGGGGFGDGGFGGGGGGGGGGGGGGFGFGGGFGFGFFGGGGGGGGGGGGGGGGFFGGGGGGGGGGFGGGGGF	NM:i:0	MD:Z:109	MC:Z:60S90M	AS:i:109	XS:i:22	SA:Z:chr13,81088033,+,106S44M,60,0;
E100031767L1C017R03002908581	2163	chr13	81469935	60	78H72M	=	81088033	-381828	GTTTCTTTGGTCTTTATTCTTCTGTTTTTTTCATTAACTGTCACATTACATAAACTATTTATACACATACAC	BFGF;FFGFFAFFGGFGGFGFFGFFGGFGGFFGGGFFDGFFFEGFGGFGFGGFFFGGFFGFDFGFFGGFF;F	NM:i:0	MD:Z:72	MC:Z:3H147M	AS:i:72	XS:i:21	SA:Z:chr13,81088033,+,69S81M,60,0;
E100031767L1C021R02603606498	113	chr13	81469935	60	41S109M	=	81088033	-381900	ACCAGACTGGAAAGTAATGCACCCCATGAGAGAGGATAAAAGTTTCTTTGGTCTTTATTCTTCTGTTTTTTTCATTAACTGTCACATTACATAAACTATTTATACACATACACACGGATGTTCCATATGAGTCTGAAATAAAAATGCATA	GGGGGGFGGFGGGG:GGGEGGGGFGGGGGGGGGGFGBGFGGEGGGFGGGGGFFGGGEGGGGFGGFGGGGGGFGGGGGFFGFFGGGGGGFGGGGGGGGFGGGGGFGFGGEGGGGFGGGGGFGGFGGGGGGGGFGGGGGGGGGGGGGFFGGG	NM:i:0	MD:Z:109	MC:Z:38S112M	AS:i:109	XS:i:22	SA:Z:chr13,81088033,+,106S44M,60,0;
E100031767L1C028R02803137891	113	chr13	81469935	60	57S93M	=	81088033	-381871	CTTTTCTAGACAATGTACCAGACTGGAAAGTAATGCACCCCATGAGAGAGGATAAAAGTTTCTTTGGTCTTTATTCTTCTGTTTTTTTCATTAACTGTCACATTACATAAACTATTTATCCACATACACCCGGATGTTCCATATGAGTCT	FGGGFFGGGFGGGFGGGFGGGGFGGGGGGGGGFGFF>FFFGFGGGGGGGGGGGGGGGGGGFEGGGGGFGGGGGGGFGGGGGGGFFF>AFGAFE=FDFA@AG::?*5G<E9<GE>DHEIF/EGBGAG9*D1GCC9@98BGCE<G=B7@GAA	NM:i:2	MD:Z:62A9A20	MC:Z:25S125M	AS:i:83	XS:i:21	SA:Z:chr13,81088033,+,90S60M,60,0;
E100031767L1C030R03702259639	113	chr13	81469935	60	63S87M	=	81088033	-381878	CCGACACTTTTCTAGACAATGTACCAGACTGGAAAGTAATGCACCCCATGAGAGAGGATAAAAGTTTCTTTGGTCTTTATTCTTCTGTTTTTTTCATTAACTGTCACATTACATAAACTATTTATACACATACACACGGATGTTCCATAT	GGGGGGFGGGFGEGG>GGGGGGGGGGGDFGGGGGGGFGGGGGFGGGGGGGGGGGGGGGGGGGGFFGFGGGGGGGGGGGGGGGGGGGGGGGGGGFGGGGGGGGGGGFGGGGGGGFGGGGGGGGGGGGGGGGGFGFGFGGGGGGGGFGGGGG	NM:i:0	MD:Z:87	MC:Z:38S112M	AS:i:87	XS:i:21	SA:Z:chr13,81088033,+,84S66M,60,0;
E100031767L1C036R01902398689	2163	chr13	81469935	60	93H55M	=	81088033	-381862	GTTTCTTTGGTCTTTATTCTTCTGTTTTTTTCATTAACTGTCACATTACATAAAC	GGGGGGGGGGGGGGGGGGGGGGGGGGGGGGGGGGGGGGGGGGFGGGGFGGGGGFG	NM:i:0	MD:Z:55	MC:Z:52H96M	AS:i:55	XS:i:21	SA:Z:chr13,81088033,+,52S96M,60,0;
E100031767L1C039R00503331467	2227	chr13	81469935	60	90H60M	=	81088033	-381846	GTTTCTTTGGTCTTTATTCTTCTGTTTTTTTCATTAACTGTCACATTACATAAACTATTT	GGGFFGGGGGFGGGGGGGGGGGGGGGGGGGGGGGGGGGGGFGGGGGGGGGGGGGGGGGGG	NM:i:0	MD:Z:60	MC:Z:33H117M	AS:i:60	XS:i:21	SA:Z:chr13,81088033,+,57S93M,60,0;
E100031767L1C023R02800994350	2147	chr13	90438707	60	83H67M	=	81109332	-9329294	TGGGCAAAATCTTAAGCTCAGTTTTTTAACTTTATTTTTGGTCCATCTTGATTATAATTCTATTTTG	GGGGGGGGGGGGGGFGFGGGGGGGGGGGFGGGGFGGHGGGGFGGGGGGGGGGGFGGGGGGGFGGGGG	NM:i:0	MD:Z:67	MC:Z:83M67H	AS:i:67	XS:i:22	SA:Z:chr13,81109329,+,86M64S,60,0;
E100031767L1C001R01304411816	2131	chr13	90438707	60	104H46M	=	81109203	-9329550	TGGGCAAAATCTTAAGCTCAGTTTTTTAACTTTATTTTTGGTCCAT	GGFEGFGFFFFGGFGFFDFGFGGFGGGGEFFGFGFGGGGFEEFFFG	NM:i:0	MD:Z:46	MC:Z:73M4D77M	AS:i:46	XS:i:22	SA:Z:chr13,81109308,-,107M43S,60,1;
E100031767L1C007R03400659284	2131	chr13	90438707	60	74H76M	=	81109269	-9329514	TGGGCAAAATCTTAAGCTCAGTTTTTTAACTTTATTTTTGGTCCATCTTGATTATAATTCTATTTTGCATGGGCCT	GGGGGGGGGGGGCGGGFFGGGGGGGGGGGGGGGGGGGGGFGFFGGGFGGGGGGGGGGGGFGGGGGGGGGGGGFGGG	NM:i:0	MD:Z:76	MC:Z:7M4D133M10H	AS:i:76	XS:i:22	SA:Z:chr13,81109338,-,77M73S,60,0;
E100031767L1C023R02800994350	2195	chr13	90438707	60	80H70M	=	81109329	-9329448	TGGGCAAAATCTTAAGCTCAGTTTTTTAACTTTATTTTTGGTCCATCTTGATTATAATTCTATTTTGCAT	GGGGGGGGGGGGGGHGGGGGGGGGGGHGGGGGGGGGGGGGGGGGGGGGGGGGFGGGGGGGGGGGGGGFGG	NM:i:0	MD:Z:70	MC:Z:86M64H	AS:i:70	XS:i:22	SA:Z:chr13,81109332,-,83M67S,60,0;
E100031767L1C029R02000271768	2195	chr13	90438707	60	119H31M	=	81109256	-9329482	TGGGCAAAATCTTAAGCTCAGTTTTTTAACT	GHGGGGGGGGGGEFGGGGGGGGGGFGGGGGF	NM:i:0	MD:Z:31	MC:Z:20M4D130M	AS:i:31	XS:i:19	SA:Z:chr13,81109293,-,122M28S,60,1;
E100031767L1C030R00103417995	81	chr13	90438707	60	30S120M	=	81109331	-9329496	ACTGACTGAATTAATTTTACCTCATATGTCTGGGCAAAATCTTAAGCTCAGTTTTTTAACTTTATTTTTGGTCCATCTTGATTATAATTCTATTTTGCATGGGCCTTGTGAGTTCCAGGTACCTATATAGTGCCATGATATTACCATAAT	FFGF?FGGGGEEGFGGGGAGFFGFGGGFFGFGFFGGGGFFGGGGGGFFGGGFFGGFGGFGGGGGGGGGGFGEEGGFGGGGFGGFGGGGGFGGFGGGFGGFGFGCGFGGGGGFFFFGGGFGFFFFGGGGGFGGFGFGGFGGGGFFGFGGFG	NM:i:0	MD:Z:120	MC:Z:84M66S	AS:i:120	XS:i:21	SA:Z:chr13,81109382,-,33M117S,60,0;
E100031767L1C032R00603769179	81	chr13	90438707	60	17S133M	=	81109323	-9329517	ATTTTACCTCATATGTCTGGGCAAAATCTTAAGCTCAGTTTTTTAACTTTATTTTTGGTCCATCTTGATTATAATTCTATTTTGCATGGGCCTTGTGAGTTCCAGGTACCTATATAGTGCCATGATATTACCATAATGTGTAGCTAGGTC	CGGGGFGGGGGGGGGGGGGFGGGGGGGGGGGGG<GGGGGGGGGGGGGGGGFGGGGGGGGGGGGFGGGGGGGGGGGGGGGGGGGGGGGGGFGGGGGGGGFGGGGGGGGFGGGGGGGGFGGFGFGGGGGGGGGGGGGGGFGGGGFGGGGGFG	NM:i:0	MD:Z:133	MC:Z:92M58S	AS:i:133	XS:i:21
E100031767L1C032R02102577282	2195	chr13	90438707	60	97H53M	=	81109199	-9329561	TGGGCAAAATCTTAAGCTCAGTTTTTTAACTTTATTTTTGGTCCATCTTGATT	GFGFGFGGFFFGGGGFGFGGGGFFGGGFFFGGGFGGFGGFFFFFFGFFGGFFG	NM:i:0	MD:Z:53	MC:Z:77M4D73M	AS:i:53	XS:i:22	SA:Z:chr13,81109315,-,100M50S,60,1;
E100031767L1C039R03303614395	81	chr13	90438707	60	20S130M	=	81109331	-9329506	TTAATTTTACCTCATATGTCTGGGCAAAATCTTAAGCTCAGTTTTTTAACTTTATTTTTGGTCCATCTTGATTATAATTCTATTTTGCATGGGCCTTGTGAGTTCCAGGTACCTATATAGTGCCATGATATTACCATAATGTGTAGCTAG	GFGGG@FFEGFGGGGDFGEGGGGBCG=GEFFGEEGGF7FGGGGGGGGGDFGGGFGGGGGGGFFGGGFGGGGFGGEFGGGFGGGFGGFFGFFGFGGGGGGGGGGEBFGFGGGFFFFFGFGFFGCGFFGGDGEGFCGDGGGGFGGGFGFFGG	NM:i:0	MD:Z:130	MC:Z:84M66S	AS:i:130	XS:i:21
E100031767L1C041R01201996887	81	chr13	90438707	60	33S117M	=	81109186	-9329638	GTCACTGACTGAATTAATTTTACCTCATATGTCTGGGCAAAATCTTAAGCTCAGTTTTTTAACTTTATTTTTGGTCCATCTTGATTATAATTCTATTTTGCATGGGCCTTGTGAGTTCCAGGTACCTATATAGTGCCATGATATTACCAT	ED>=,CBDDDAF?FF3<DFFD35D;0FFFFECCBD:=CFFD?DAFFCEECF>EFFFFEFFEDFFFF:FE?FFE=EC?EEB@FFBDFEFF<FBEF-?FEEECBDFD?>;EDBFFFECCF9FACEC6BFFFDE?>FE;A@F@EBCFF@9EEF	NM:i:0	MD:Z:117	MC:Z:90M4D60M	AS:i:117	XS:i:21	SA:Z:chr13,81109379,-,36M114S,60,0;
